# Pervasive relaxed selection on spermatogenesis genes coincident with the evolution of polygyny in gorillas

**DOI:** 10.1101/2023.10.27.564379

**Authors:** Jacob Bowman, Neide Silva, Erik Schüftan, Joana M. Almeida, Rion Brattig-Correia, Raquel A. Oliveira, Frank Tüttelmann, David Enard, Paulo Navarro-Costa, Vincent J. Lynch

## Abstract

Gorillas have a polygynous social system in which the highest-ranking male has almost exclusive access to females and sires most of the offspring in the troop. Such behavior results in a dramatic reduction of sperm competition, which is ultimately associated with numerous traits that cause low efficacy of gorilla spermatogenesis. However, the molecular basis behind the remarkable erosion of the gorilla male reproductive system remains unknown. Here, we explored the genetic implications of the polygynous social system in gorillas by testing for altered selection intensity across 13,310 orthologous protein-coding genes from 261 Eutherian mammals. We identified 578 genes with relaxed purifying selection in the gorilla lineage, compared with only 96 that were positively selected. Genes under relaxed purifying selection in gorillas have accumulated numerous deleterious amino acid substitutions, their expression is biased towards male germ cells and are enriched in functions related to meiosis and sperm biology. We tested the role of gorilla relaxed genes previously not implicated in male reproductive function using the *Drosophila* model system and identified 41 novel spermatogenesis genes required for normal fertility. Furthermore, by exploring exome/genome sequencing data of infertile men with severe spermatogenic impairment, we found that the human orthologs of the gorilla relaxed genes are enriched for loss-of-function variants in infertile men. These data provide compelling evidence that reduced sperm competition in gorillas is associated with relaxed purifying selection on genes related to male reproductive function. The accumulation of deleterious mutations in these genes likely provides the mechanistic basis behind the low efficacy of gorilla spermatogenesis and uncovers new candidate genes for human male infertility.
