## Supplementary material for "Pervasive relaxed selection on spermatogenesis genes coincident with the evolution of polygyny in gorillas": Figure1 Source Data1

Ailurus_fulgens_styani	GCA_002007465.1
Ammotragus_lervia	GCA_002201775.1
Acomys_cahirinus	GCA_004027535.1
Alouatta_palliata	GCA_004027835.1
Allactaga_bullata	GCA_004027895.1
Aepyceros_melampus	GCA_006408695.1
Alces_alces	GCA_007570765.1
Aeorestes_cinereus	GCA_011751065.1
Ailuropoda_melanoleuca	GCF_002007445.1
Acinonyx_jubatus	GCF_003709585.1
Manis_pentadactyla	GCA_000738955.1
Mellivora_capensis	GCA_004024625.1
Meriones_unguiculatus	GCA_004026785.1
Megaderma_lyra	GCA_004026885.1
Macroglossus_sobrinus	GCA_004027375.1
Marmota_himalayana	GCA_005280165.1
Microcebus_sp3GT2019	GCA_008750915.1
Martes_zibellina	GCA_012583365.1
Marmota_monax	GCA_901343595.1
Microcebus_murinus	GCF_000165445.2
Mandrillus_leucophaeus	GCF_000951045.1
Marmota_marmota_marmota	GCF_001458135.1
Manis_javanica	GCF_001685135.1
Marmota_flaviventris	GCF_003676075.2
Mastomys_coucha	GCF_008632895.1
Mirounga_angustirostris	GCA_004023865.1
Miniopterus_schreibersii	GCA_004026525.1
Mormoops_blainvillei	GCA_004026545.1
Microgale_talazaci	GCA_004026705.1
Micronycteris_hirsuta	GCA_004026765.1
Moschus_berezovskii	GCA_006459085.1
Microtus_oeconomus	GCA_007455595.1
Microtus_arvalis	GCA_007455615.1
Mirza_zaza	GCA_008750895.1
Microcebus_tavaratra	GCA_008750935.1
Moschus_moschiferus	GCA_011751665.1
Microtus_agrestis	GCA_902806755.1
Miniopterus_natalensis	GCF_001595765.1
Monodon_monoceros	GCF_005190385.1
Mirounga_leonina	GCF_011800145.1
Mus_spicilegus	GCA_003336285.1
Mungos_mungo	GCA_004023785.1
Myrmecophaga_tridactyla	GCA_004026745.1
Muscardinus_avellanarius	GCA_004027005.1
Nasalis_larvatus	GCA_004027105.1
Myodes_glareolus	GCA_004368595.1
Muntiacus_muntjak	GCA_008782695.1
Muntiacus_reevesi	GCA_008787405.2
Mustela_putorius_furo	GCA_009859225.1
Mus_caroli	GCA_900094665.2
Mustela_putorius	GCA_902460205.1
Mus_musculus	GCF_000001635.26
Myotis_lucifugus	GCF_000147115.1
Nannospalax_galili	GCF_000622305.1
Mustela_erminea	GCF_009829155.1
Okapia_johnstoni	GCA_001660835.1
Noctilio_leporinus	GCA_004026585.1
Ondatra_zibethicus	GCA_004026605.1
Odocoileus_hemionus_hemionus	GCA_004115125.1
Neotragus_moschatus	GCA_006410615.1
Oreotragus_oreotragus	GCA_006410675.1
Neotragus_pygmaeus	GCA_006410875.1
Neovison_vison	GCA_900108605.1
Ochotona_princeps	GCF_000292845.1
Odobenus_rosmarus_divergens	GCF_000321225.1
Orcinus_orca	GCF_000331955.2
Odocoileus_virginianus_texanus	GCF_002102435.1
Neomonachus_schauinslandi	GCF_002201575.1
Neophocaena_asiaeorientalis_asiaeorientalis	GCF_003031525.1
Nomascus_leucogenys	GCF_006542625.1
Ovis_aries_musimon	GCA_000765115.1
Ovis_ammon	GCA_003121645.1
Panthera_onca	GCA_004023805.1
Paradoxurus_hermaphroditus	GCA_004024585.1
Ovis_canadensis	GCA_004026945.1
Peromyscus_californicus_insignis	GCA_007827085.2
Pedetes_capensis	GCA_007922755.1
Panthera_leo	GCA_008795835.1
Oryctolagus_cuniculus_cuniculus	GCA_013371645.1
Peromyscus_eremicus	GCA_902702925.1
Panthera_tigris_altaica	GCF_000464555.1
Ovis_aries	GCF_002742125.1
Pan_troglodytes	GCF_002880755.1
Papio_anubis	GCF_008728515.1
Pan_paniscus	GCF_013052645.1
Psammomys_obesus	GCA_002215935.2
Prolemur_simus	GCA_003258685.1
Pithecia_pithecia	GCA_004026645.1
Procavia_capensis	GCA_004026925.2
Plecturocebus_donacophilus	GCA_004027715.1
Phocoena_phocoena	GCA_004363495.1
Przewalskium_albirostris	GCA_006408465.1
Peromyscus_maniculatus_bairdii	GCF_000500345.1
Piliocolobus_tephrosceles	GCF_002776525.3
Physeter_catodon	GCF_002837175.2
Pongo_abelii	GCF_002880775.1
Phyllostomus_discolor	GCF_004126475.1
Phoca_vitulina	GCF_004348235.1
Peromyscus_leucopus	GCF_004664715.1
Phocoena_sinus	GCF_008692025.1
Pteronura_brasiliensis	GCA_004024605.1
Pygathrix_nemaeus	GCA_004024825.1
Saguinus_imperator	GCA_004024885.1
Rangifer_tarandus	GCA_004026565.1
Redunca_redunca	GCA_006410935.1
Rhizomys_pruinosus	GCA_009823505.1
Pteropus_giganteus	GCA_902729225.1
Rattus_norvegicus	GCF_000001895.5
Saimiri_boliviensis_boliviensis	GCF_000235385.1
Pteropus_alecto	GCF_000325575.1
Rousettus_aegyptiacus	GCF_001466805.2
Rhinopithecus_bieti	GCF_001698545.1
Rhinolophus_ferrumequinum	GCF_004115265.1
Rhinopithecus_roxellana	GCF_007565055.1
Rattus_rattus	GCF_011064425.1
Spermophilus_dauricus	GCA_002406435.1
Solenodon_paradoxus_woodi	GCA_002901085.1
Taxidea_taxus_jeffersonii	GCA_003697995.1
Tapirus_indicus	GCA_004024905.1
Scalopus_aquaticus	GCA_004024925.1
Tapirus_terrestris	GCA_004025025.1
Sigmodon_hispidus	GCA_004025045.1
Solenodon_paradoxus	GCA_004363575.1
Sousa_chinensis	GCA_007760645.1
Sciurus_carolinensis	GCA_902686445.1
Sciurus_vulgaris	GCA_902686455.1
Syncerus_caffer	GCA_902825105.1
Sus_scrofa	GCF_000003025.6
Suricata_suricatta	GCF_006229205.1
Sapajus_apella	GCF_009761245.1
Vicugna_pacos_huacaya	GCA_000767525.1
Tursiops_aduncus	GCA_003227395.1
Tonatia_saurophila	GCA_004024845.1
Uropsilus_gracilis	GCA_004024945.1
Tragulus_javanicus	GCA_004024965.2
Tragelaphus_strepsiceros	GCA_006410795.1
Ursus_thibetanus_thibetanus	GCA_009660055.1
Vicugna_pacos	GCF_000164845.3
Trichechus_manatus_latirostris	GCF_000243295.1
Ursus_maritimus	GCF_000687225.1
Theropithecus_gelada	GCF_003255815.1
Urocitellus_parryii	GCF_003426925.1
Ursus_arctos_horribilis	GCF_003584765.1
Trachypithecus_francoisi	GCF_009764315.1
Tursiops_truncatus	GCF_011762595.1
Vulpes_lagopus	GCA_004023825.1
Xerus_inauris	GCA_004024805.1
Zalophus_californianus	GCA_009762305.1
Vicugna_vicugna_mensalis	GCA_013265495.1
Vulpes_vulpes	GCF_003160815.1
Ateles_geoffroyi	GCA_004024785.1
Artibeus_jamaicensis	GCA_004027435.1
Anoura_caudifer	GCA_004027475.1
Aplodontia_rufa	GCA_004027875.1
Antidorcas_marsupialis	GCA_006408585.1
Antilocapra_americana	GCA_007570785.1
Balaenoptera_musculus	GCA_009873245.2
Arctocephalus_gazella	GCA_900642305.1
Aotus_nancymaae	GCF_000952055.2
Arvicanthis_niloticus	GCF_011762505.1
Canis_lupus_familiaris	GCA_000002285.3
Capra_aegagrus	GCA_000765075.1
Callithrix_jacchus	GCA_009663435.2
Canis_lupus_dingo	GCA_012295265.1
Camelus_bactrianus	GCF_000767855.1
Camelus_dromedarius	GCF_000803125.2
Callorhinus_ursinus	GCF_003265705.1
Camelus_ferus	GCF_009834535.1
Bos_indicus	GCA_002933975.1
Beatragus_hunteri	GCA_004027495.1
Bos_grunniens	GCA_005887515.2
Bos_mutus	GCA_007646595.3
Bos_taurus	GCF_002263795.1
Capra_sibirica	GCA_003182615.2
Cheirogaleus_medius	GCA_004024725.1
Catagonus_wagneri	GCA_004024745.2
Cavia_tschudii	GCA_004027695.1
Capra_ibex	GCA_006410555.1
Cephalophus_harveyi	GCA_006410635.1
Cervus_hanglu_yarkandensis	GCA_010411085.1
Capreolus_pygargus	GCA_012922965.1
Cavia_porcellus	GCF_000151735.1
Carlito_syrichta	GCF_000164805.1
Ceratotherium_simum_simum	GCF_000283155.1
Cercocebus_atys	GCF_000955945.1
Cebus_capucinus_imitator	GCF_001604975.1
Capra_hircus	GCF_001704415.1
Castor_canadensis	GCF_001984765.1
Choloepus_hoffmanni	GCA_000164785.2
Cricetulus_griseus	GCA_003668045.2
Cryptoprocta_ferox	GCA_004023885.1
Ctenomys_sociabilis	GCA_004027165.1
Ctenodactylus_gundi	GCA_004027205.1
Cricetomys_gambianus	GCA_004027575.1
Dasyprocta_punctata	GCA_004363535.1
Damaliscus_lunatus	GCA_006408505.1
Connochaetes_taurinus	GCA_006408615.1
Crocuta_crocuta	GCA_008692635.1
Cynomys_gunnisoni	GCA_011316645.1
Condylura_cristata	GCF_000260355.1
Chinchilla_lanigera	GCF_000276665.1
Chlorocebus_sabaeus	GCF_000409795.2
Colobus_angolensis_palliatus	GCF_000951035.1
Dicerorhinus_sumatrensis_sumatrensis	GCA_002844835.1
Equus_asinus_asinus	GCA_003033725.1
Eonycteris_spelaea	GCA_003508835.1
Dipodomys_stephensi	GCA_004024685.1
Daubentonia_madagascariensis	GCA_004027145.1
Diceros_bicornis	GCA_004027315.2
Dinomys_branickii	GCA_004027595.1
Dipodomys_ordii	GCF_000151885.1
Equus_przewalskii	GCF_000696695.1
Equus_asinus	GCF_001305755.1
Enhydra_lutris_kenyoni	GCF_002288905.1
Delphinapterus_leucas	GCF_002288925.2
Equus_caballus	GCF_002863925.1
Desmodus_rotundus	GCF_002940915.1
Giraffa_tippelskirchi	GCA_001651235.1
Helogale_parvula	GCA_004023845.1
Hemitragus_hylocrius	GCA_004026825.1
Galeopterus_variegatus	GCA_004027255.2
Eschrichtius_robustus	GCA_004363415.1
Eubalaena_japonica	GCA_004363455.1
Eudorcas_thomsonii	GCA_006408755.1
Halichoerus_grypus	GCA_012393455.1
Felis_catus	GCF_000181335.3
Equus_przewalskii	GCF_000696695.1
Eumetopias_jubatus	GCF_004028035.1
Grammomys_surdaster	GCF_004785775.1
Globicephala_melas	GCF_006547405.1
Gorilla_gorilla_gorilla	GCF_008122165.1
Fukomys_damarensis	GCF_012274545.1
Hyaena_hyaena	GCA_003009895.1
Heterohyrax_brucei	GCA_004026845.1
Hystrix_cristata	GCA_004026905.1
Hippopotamus_amphibius	GCA_004027065.2
Hipposideros_galeritus	GCA_004027415.1
Hydrochoerus_hydrochaeris	GCA_004027455.1
Hydropotes_inermis	GCA_006459105.1
Hippotragus_niger_niger	GCA_006942125.1
Lama_glama_chaku	GCA_013239585.1
Ictidomys_tridecemlineatus	GCF_000236235.1
Heterocephalus_glaber	GCF_000247695.1
Hipposideros_armiger	GCF_001890085.1
Lagenorhynchus_obliquidens	GCF_003676395.1
Hylobates_moloch	GCF_009828535.2
Macaca_fuscata_fuscata	GCA_003118495.1
Lemur_catta	GCA_004024665.1
Lasiurus_borealis	GCA_004026805.1
Lycaon_pictus	GCA_004216515.1
Litocranius_walleri	GCA_006410535.1
Macaca_fascicularis	GCA_012559485.1
Lama_guanicoe_cacsilensis	GCA_013239625.1
Lynx_pardinus	GCA_900661375.1
Lutra_lutra	GCA_902655055.1
Loxodonta_africana	GCF_000001905.1
Lipotes_vexillifer	GCF_000442215.1
Macaca_nemestrina	GCF_000956065.1
Macaca_mulatta	GCF_003339765.1
Lynx_canadensis	GCF_007474595.1
Lontra_canadensis	GCF_010015895.1
