## Supplementary material for "Pervasive relaxed selection on spermatogenesis genes coincident with the evolution of polygyny in gorillas": Figure 3 Source Data1

### Sheet: GO biological process
Gene Set	Description	Size	Expect	Ratio	P Value	FDR
GO:0010458	exit from mitosis	26	0.31604	12.657	0.0002541	0.0099
GO:1901673	regulation of mitotic spindle assembly	16	0.19449	15.425	0.00087685	0.01485
GO:0090169	regulation of spindle assembly	22	0.26742	11.218	0.0022861	0.0183333
GO:0090307	mitotic spindle assembly	47	0.57131	7.0015	0.0024889	0.0183333
GO:0030317	flagellated sperm motility	52	0.63208	6.3283	0.0036051	0.0183333
GO:0097722	sperm motility	52	0.63208	6.3283	0.0036051	0.0183333
GO:0000921	septin ring assembly	8	0.097244	20.567	0.0039157	0.0183333
GO:0031106	septin ring organization	9	0.1094	18.282	0.0049945	0.0183333
GO:0032185	septin cytoskeleton organization	9	0.1094	18.282	0.0049945	0.0183333
GO:0060236	regulation of mitotic spindle organization	30	0.36466	8.2268	0.0056147	0.01848
GO:0090224	regulation of spindle organization	33	0.40113	7.4789	0.0073481	0.0219
GO:0000281	mitotic cytokinesis	67	0.81442	4.9115	0.008876	0.02398
GO:0061952	midbody abscission	13	0.15802	12.657	0.010482	0.02398
GO:0044782	cilium organization	298	3.6223	2.4846	0.010533	0.02398
GO:0007088	regulation of mitotic nuclear division	153	1.8598	3.2262	0.010898	0.02398
GO:0007017	microtubule-based process	526	6.3938	2.0332	0.011697	0.0241312
GO:0051225	spindle assembly	74	0.8995	4.4469	0.012487	0.0242647
GO:0007289	spermatid nucleus differentiation	16	0.19449	10.283	0.015748	0.026136
GO:0048232	male gamete generation	374	4.5461	2.1997	0.015857	0.026136
GO:0051783	regulation of nuclear division	170	2.0664	2.9036	0.017546	0.026136
GO:0007096	regulation of exit from mitosis	17	0.20664	9.6785	0.017707	0.026136
GO:0007052	mitotic spindle organization	84	1.0211	3.9175	0.019092	0.026136
GO:0051298	centrosome duplication	47	0.57131	5.2511	0.019312	0.026136
GO:0000280	nuclear division	330	4.0113	2.2437	0.019318	0.026136
GO:0044458	motile cilium assembly	18	0.2188	9.1408	0.019763	0.026136
GO:0140014	mitotic nuclear division	231	2.8079	2.493	0.022665	0.0285214
GO:0007010	cytoskeleton organization	963	11.706	1.6231	0.024027	0.0285214
GO:1902410	mitotic cytokinetic process	20	0.24311	8.2268	0.024158	0.0285214
GO:0007286	spermatid development	99	1.2034	3.3239	0.032449	0.036869
GO:0007283	spermatogenesis	365	4.4367	2.0285	0.034008	0.0374
GO:0048515	spermatid differentiation	104	1.2642	3.1641	0.037863	0.0403452
GO:1903047	mitotic cell cycle process	626	7.6093	1.7084	0.041163	0.0422
GO:0045930	negative regulation of mitotic cell cycle	209	2.5405	2.3617	0.042213	0.0422

### Sheet: GO cellular component
Gene Set	Description	Size	Expect	Ratio	P Value	FDR
GO:0005856	cytoskeleton	1504	14.609	2.2589	3.9856e-06	0.0053447
GO:0005929	cilium	407	3.9534	3.7942	9.0294e-06	0.0060542
GO:0032426	stereocilium tip	14	0.13599	22.061	0.00030083	0.057631
GO:0032420	stereocilium	37	0.3594	11.13	0.00043633	0.073139
GO:0032421	stereocilium bundle	42	0.40797	9.8047	0.00071235	0.10614
GO:0005940	septin ring	7	0.067994	29.414	0.0019032	0.15951
GO:0031105	septin complex	7	0.067994	29.414	0.0019032	0.15951
GO:0032160	septin filament array	7	0.067994	29.414	0.0019032	0.15951
GO:0032156	septin cytoskeleton	8	0.077708	25.737	0.0025215	0.16907
GO:0060091	kinocilium	8	0.077708	25.737	0.0025215	0.16907
GO:0097732	9+2 non-motile cilium	8	0.077708	25.737	0.0025215	0.16907
GO:0031514	motile cilium	123	1.1948	4.1849	0.0069145	0.42147
GO:0005813	centrosome	389	3.7785	2.3819	0.013461	0.64468
GO:0097730	non-motile cilium	99	0.96164	4.1596	0.015708	0.72634
GO:0002141	stereocilia ankle link	3	0.02914	34.317	0.028861	0.76971
GO:0002142	stereocilia ankle link complex	3	0.02914	34.317	0.028861	0.76971
GO:1902636	kinociliary basal body	3	0.02914	34.317	0.028861	0.76971
GO:0097227	sperm annulus	4	0.038854	25.737	0.038296	0.76971
GO:0002139	stereocilia coupling link	4	0.038854	25.737	0.038296	0.76971
GO:0035686	sperm fibrous sheath	5	0.048567	20.59	0.047641	0.76971
