## Supplementary Dataset 1 for "Pervasive relaxed selection on spermatogenesis genes coincident with the evolution of polygyny in gorillas"

### Sheet: Known sperm genes
Gene stable ID	Male-infertility associated species (published evidence)
ENSG00000148019	Human, mouse and fruit fly
ENSG00000125779	Human, mouse and fruit fly
ENSG00000079335	Human, mouse and fruit fly
ENSG00000197653	Human, mouse and fruit fly
ENSG00000089101	Human, mouse and fruit fly
ENSG00000183914	Human and mouse
ENSG00000120051	Human and mouse
ENSG00000119685	Human and fruit fly
ENSG00000143199	Human
ENSG00000147081	Human
ENSG00000112992	Human
ENSG00000136931	Human
ENSG00000140386	Human
ENSG00000140623	Human
ENSG00000091138	Human
ENSG00000141497	Human
ENSG00000108799	Mouse and fruit fly
ENSG00000170004	Mouse and fruit fly
ENSG00000144619	Mouse and fruit fly
ENSG00000105662	Mouse and fruit fly
ENSG00000068078	Mouse and fruit fly
ENSG00000174804	Mouse and fruit fly
ENSG00000137802	Mouse and fruit fly
ENSG00000135211	Mouse and fruit fly
ENSG00000156521	Mouse and fruit fly
ENSG00000101557	Mouse and fruit fly
ENSG00000106346	Mouse and fruit fly
ENSG00000047188	Mouse and fruit fly
ENSG00000173852	Mouse
ENSG00000126767	Mouse
ENSG00000197586	Mouse
ENSG00000012061	Mouse
ENSG00000115806	Mouse
ENSG00000180336	Mouse
ENSG00000131697	Mouse
ENSG00000123349	Mouse
ENSG00000109099	Mouse
ENSG00000164306	Mouse
ENSG00000077935	Mouse
ENSG00000198765	Mouse
ENSG00000170537	Mouse
ENSG00000144747	Mouse
ENSG00000131044	Mouse
ENSG00000152818	Mouse
ENSG00000109046	Mouse
ENSG00000183617	Fruit fly
ENSG00000165916	Fruit fly
ENSG00000011304	Fruit fly
ENSG00000005175	Fruit fly
ENSG00000153914	Fruit fly
ENSG00000170876	Fruit fly
ENSG00000171467	Fruit fly
ENSG00000164776	Fruit fly
ENSG00000004838	Fruit fly
ENSG00000138696	Fruit fly
ENSG00000126749	Fruit fly
ENSG00000105245	Fruit fly
ENSG00000147687	Fruit fly
ENSG00000182504	Fruit fly
ENSG00000168434	Fruit fly
ENSG00000007545	Fruit fly
ENSG00000067596	Fruit fly
ENSG00000178950	Fruit fly
ENSG00000260027	Fruit fly
ENSG00000184445	Fruit fly
ENSG00000169126	Fruit fly
ENSG00000164164	Fruit fly
ENSG00000121680	Fruit fly
ENSG00000130255	Fruit fly
ENSG00000074219	Fruit fly
ENSG00000114127	Fruit fly
ENSG00000197785	Fruit fly
ENSG00000101421	Fruit fly
ENSG00000258366	Fruit fly

### Sheet: New sperm genes
Gene stable ID	Fruit fly orthologs	Tested RNAi stock
ENSG00000273540	FBgn0265726	44036
ENSG00000006530	FBgn0260750	33046
ENSG00000164713	FBgn0035444	34015
ENSG00000167258	FBgn0037093	34838
ENSG00000198730	FBgn0034829, FBgn0035205	v46584, 33736
ENSG00000091140	FBgn0036762	v106126
ENSG00000179085	FBgn0053977	in-house reagent
ENSG00000254772	FBgn0029176	v31589
ENSG00000107862	FBgn0264560	34987
ENSG00000087460	FBgn0001123	50704
ENSG00000166477	FBgn0038773	v108553
ENSG00000105364	FBgn0001995	v101351
ENSG00000149792	FBgn0030433	v107050
ENSG00000188976	FBgn0032925	50907
ENSG00000102898	FBgn0031145	35636
ENSG00000141456	FBgn0053217	43167
ENSG00000147604	FBgn0005593	34600
ENSG00000150961	FBgn0262126	v37543
ENSG00000065526	FBgn0016977	33398
ENSG00000099800	FBgn0036204	v39157
ENSG00000197858	FBgn0029818	67970
ENSG00000135845	FBgn0035435	65375
ENSG00000084628	FBgn0085442	80403
ENSG00000168259	FBgn0032586	80386
ENSG00000119720	FBgn0030625	55690
ENSG00000196305	FBgn0027086	58176
ENSG00000119912	FBgn0030344	58279
ENSG00000020426	FBgn0024956	57312
ENSG00000078687	FBgn0051992	34796
ENSG00000085832	FBgn0035060	33942
ENSG00000021776	FBgn0051368	55172
ENSG00000172366	FBgn0036502	v100889
ENSG00000178177	FBgn0264490	57868
ENSG00000099817	FBgn0033571	v105248
ENSG00000107736	FBgn0284247	v36219
ENSG00000171311	FBgn0032346	82985
ENSG00000243989	FBgn0039049	62234
ENSG00000123124	FBgn0003557	67012
ENSG00000139637	FBgn0037652	v38616
ENSG00000109911	FBgn0031711	27716
ENSG00000175166	FBgn0028695	34348

### Sheet: All 156 tested genes
Fruit fly gene	Human orthologs	Stock Number	Transgene	Fertility test result (Average)	Fertility test result (St Dev)	Replicates (n)	SE	Recorded cellular phenotype
FBgn0264560	ENSG00000107862	34987	P{TRiP.HMS01397}attP2/TM3, Sb1	0	0	4	0	Post-meiotic defect (spermatids)
FBgn0001995	ENSG00000105364	v101351	P{KK108552}VIE-260B	0	0	4	0	Post-meiotic defect (spermatids)
FBgn0036762	ENSG00000091140	v106126	P{KK102614}VIE-260B	0	0	4	0	Post-meiotic defect (spermatids)
FBgn0038773	ENSG00000166477	v108553	P{KK100664}VIE-260B	0	0	4	0	Post-meiotic defect (spermatids)
FBgn0036204	ENSG00000099800	v39157	P{GD15191}v39157	0	0	4	0	Post-meiotic defect (spermatids)
FBgn0262126	ENSG00000150961	v37543	P{GD4052}v37543	0	0	4	0	Post-meiotic defect (spermatids)
FBgn0034829	ENSG00000198730	v46584	P{GD14715}v46584/TM3	0	0	4	0	Post-meiotic defect (gametes)
FBgn0035205	ENSG00000198730	33736	P{TRiP.HMS00619}attP2/TM3, Sb1	0	0	4	0	Post-meiotic defect (spermatids)
FBgn0029176	ENSG00000254772	v31589	P{GD7427}v31589	0	0	4	0	Post-meiotic defect (spermatids)
FBgn0030433	ENSG00000149792	v107050	P{KK102152}VIE-260B	0	0	4	0	Post-meiotic defect (spermatids)
FBgn0031145	ENSG00000102898	35636	P{TRiP.GL00483}attP2/TM3, Sb[1]	0	0	4	0	Meiotic defect
FBgn0032925	ENSG00000188976	50907	P{TRiP.HMJ03129}attP40	0	0	4	0	Pre-meiotic defect
FBgn0037093	ENSG00000167258	34838	P{TRiP.HMS00155}attP2	0	0	4	0	Post-meiotic defect (spermatids)
FBgn0053217	ENSG00000141456	43167	P{TRiP.GL01509}attP2	0	0	4	0	Post-meiotic defect (spermatids)
FBgn0029818	ENSG00000197858	67970	P{TRiP.HMS05831}attP40 (/CyO)	0	0	4	0	Meiotic defect
FBgn0032404	ENSG00000147604	62864	P{TRiP.HMC05337}attP40	0	0	4	0	Pre-meiotic defect
FBgn0005593	ENSG00000147604	34600	P{TRiP.HMS01074}attP2	0	0	4	0	Pre-meiotic defect
FBgn0035435	ENSG00000135845	65375	P{TRiP.HMC06127}attP40	0	0	4	0	Post-meiotic defect (spermatids)
FBgn0085442	ENSG00000084628	80403	P{TRiP.HMC06639}attP40 (/CyO)	0	0	4	0	Post-meiotic defect (spermatids)
FBgn0032586	ENSG00000168259	80386	P{TRiP.HMC06622}attP40	0	0	4	0	Post-meiotic defect (gametes)
FBgn0030625	ENSG00000119720	55690	P{TRiP.HMC03904}attP40	0	0	4	0	Pre-meiotic defect
FBgn0027086	ENSG00000196305	58176	P{TRiP.HMJ22153}attP40	0	0	4	0	Pre-meiotic defect
FBgn0030344	ENSG00000119912	58279	P{TRiP.HMJ22363}attP40	0	0	4	0	Post-meiotic defect (gametes)
FBgn0016977	ENSG00000065526	33398	P{TRiP.HMS00276}attP2	0	0	4	0	Undetectable defect
FBgn0001123	ENSG00000087460	50704	P{TRiP.HMC03106}attP2	0	0	4	0	Undetectable defect
FBgn0024956	ENSG00000020426	57312	P{TRiP.HMS04513}attP40	0	0	4	0	Post-meiotic defect (spermatids)
FBgn0051992	ENSG00000078687	34796	P{TRiP.HMS00105}attP2	0	0	4	0
FBgn0028695	ENSG00000175166	34348	P{TRiP.HMS01337}attP2	0	0	4	0	Meiotic defect
FBgn0035060	ENSG00000085832	33942	P{TRiP.HMS00893}attP2	0.0132143	0.0203164	4	0.0101582	Undetectable defect
FBgn0260750	ENSG00000006530	33046	P{TRiP.HMS00699}attP2	0.01875	0.0375	4	0.01875	Post-meiotic defect (gametes)
FBgn0051368	ENSG00000021776	55172	P{TRiP.HMC03852}attP40	0.0217391	0.0434783	4	0.0217391	Post-meiotic defect (spermatids)
FBgn0036502	ENSG00000172366	v100889	P{KK105105}VIE-260B	0.0677528	0.0391288	4	0.0195644	Post-meiotic defect (spermatids)
FBgn0264490	ENSG00000178177	57868	P{TRiP.HMC04773}attP40	0.12877	0.114698	4	0.0573492	Post-meiotic defect (gametes)
FBgn0035444	ENSG00000164713	34015	P{TRiP.HMS00982}attP2	0.297559	0.215108	4	0.107554	Post-meiotic defect (gametes)
FBgn0033571	ENSG00000099817	v105248	P{TRiP.GL01291}attP2	0.440205	0.157224	4	0.0786122	Post-meiotic defect (gametes)
FBgn0284247	ENSG00000107736	v36219	P{GD14350}v36219	0.500509	0.118075	4	0.0590375	Post-meiotic defect (gametes)
FBgn0265726	ENSG00000273540	44036	P{TRiP.HMS02752}attP40	0.533409	0.382249	4	0.191125	Undetectable defect
FBgn0053977	ENSG00000179085	in-house reagent	ihCG33977.RNAi/TM6b	0.569301	0.0465868	4	0.0232934	Undetectable defect
FBgn0032346	ENSG00000171311	82985	P{TRiP.HMS06094}attP2	0.622691	0.21029	4	0.105145	Undetectable defect
FBgn0039049	ENSG00000243989	62234	P{TRiP.HMC05241}attP40	0.65072	0.283136	4	0.141568	Undetectable defect
FBgn0031711	ENSG00000109911	27716	P{TRiP.JF02797}attP2	0.656023	0.0579153	4	0.0289577	Undetectable defect
FBgn0003557	ENSG00000123124	67012	P{TRiP.HMS05478}attP40	0.694038	0.201681	4	0.100841	Post-meiotic defect (gametes)
FBgn0037652	ENSG00000139637	v38616	P{GD7448}v38616/CyO	0.743069	0.281027	4	0.140514	Undetectable defect
FBgn0260748	ENSG00000019144	62296	P{TRiP.HMJ23653}attP40/CyO	0.761267	0.193118	4	0.096559
FBgn0028741	ENSG00000115020	35793	P{TRiP.GL00246}attP2	0.766071	0.444367	4	0.222183
FBgn0031771	ENSG00000167792	36701	P{TRiP.HMS01590}attP2	0.776667	0.0986577	4	0.0493288
FBgn0001202	ENSG00000168172	64663	P{TRiP.HMC05698}attP40	0.779408	0.200817	4	0.100408
FBgn0026380	ENSG00000277791	34868	P{TRiP.HMS00187}attP2	0.795855	0.164356	4	0.082178
FBgn0029092	ENSG00000144366	67941	P{TRiP.HMS05771}attP40	0.799226	0.101485	4	0.0507427
FBgn0040080	ENSG00000121957	35048	P{TRiP.HMS01462}attP2	0.804047	0.135058	4	0.0675291
FBgn0031639	ENSG00000122140	v30087	w1118; P{GD14634}v30087	0.807789	0.169774	4	0.0848871
FBgn0037989	ENSG00000081923	63037	P{TRiP.HMS05311}attP40	0.814702	0.213931	4	0.106966
FBgn0259676	ENSG00000146143	44584	P{TRiP.HMS02881}attP2/TM3, Sb[1]	0.817461	0.123808	4	0.0619039
FBgn0011768	ENSG00000197894	34937	P{TRiP.HMS01268}attP2	0.826676	0.151368	4	0.0756841
FBgn0034007	ENSG00000167792	64536	P{TRiP.HMC05555}attP40	0.827846	0.082082	4	0.041041
FBgn0261617	ENSG00000100393	v102885	P{KK113191}VIE-260B	0.831617	0.14447	4	0.0722352
FBgn0035073	ENSG00000156787	v20316	P{GD9228}v20316	0.844103	0.210459	4	0.105229
FBgn0000063	ENSG00000112742	36658	P{TRiP.HMS01546}attP2/TM3, Sb[1]	0.845202	0.168515	4	0.0842576
FBgn0037696	ENSG00000100577	82946	P{TRiP.HMS05870}attP2	0.846021	0.12289	4	0.0614448
FBgn0013726	ENSG00000180096	65157	P{TRiP.HMC05924}attP40	0.847035	0.0684455	4	0.0342228
FBgn0038810	ENSG00000174780	67816	P{TRiP.HMS05681}attP40	0.849129	0.176666	4	0.0883331
FBgn0014127	ENSG00000121152	34068	P{TRiP.HMS00049}attP2	0.854991	0.177052	4	0.088526
FBgn0037770	ENSG00000142453	36833	P{TRiP.GL01073}attP2	0.855355	0.165573	4	0.0827864
FBgn0263110	ENSG00000172915	42754	P{TRiP.GL00709}attP2/TM3, Sb1	0.857778	0.132525	4	0.0662627
FBgn0030863	ENSG00000108106	65871	P{TRiP.GLC01873}attP40	0.859091	0.175888	4	0.0879441
FBgn0020018	ENSG00000143224	51777	P{TRiP.HMC03332}attP40	0.859192	0.157935	4	0.0789673
FBgn0261270	ENSG00000179918	35135	P{TRiP.GL00002}attP2	0.859211	0.0819865	4	0.0409933
FBgn0039431	ENSG00000166450	60062	P{TRiP.HMC05055}attP40	0.86271	0.223141	4	0.11157
FBgn0035008	ENSG00000066557	v102315	P{KK109845}VIE-260B	0.863225	0.0907069	4	0.0453535
FBgn0030530	ENSG00000142279	41938	P{TRiP.HMS02335}attP40	0.864442	0.158073	4	0.0790366
FBgn0030743	ENSG00000146066	v110744	P{KK107766}VIE-260B	0.866146	0.225465	4	0.112732
FBgn0261439	ENSG00000073578	v110440	P{KK101728}VIE-260B	0.866696	0.192746	4	0.096373
FBgn0030465	ENSG00000104331	51486	P{TRiP.HMC03233}attP40 /CyO	0.871029	0.113377	4	0.0566887
FBgn0024957	ENSG00000136381	55224	P{TRiP.GLC01841}attP2	0.872655	0.100171	4	0.0500854
FBgn0053505	ENSG00000114767	v49524	P{GD16078}v49524	0.874174	0.17667	4	0.088335
FBgn0000330	ENSG00000070718	27282	P{TRiP.JF02594}attP2	0.877696	0.152102	4	0.0760509
FBgn0051151	ENSG00000266074	v51230	P{GD5185}v51230	0.890837	0.126459	4	0.0632296
FBgn0031707	ENSG00000205084	v107355	P{KK105622}VIE-260B	0.89202	0.108908	4	0.054454
FBgn0004368	ENSG00000127329	60008	P{TRiP.HMS05000}attP40	0.892054	0.0841335	4	0.0420667
FBgn0034251	ENSG00000167792	42591	P{TRiP.HMS02423}attP40	0.893696	0.0825648	4	0.0412824
FBgn0030505	ENSG00000102908	51422	P{TRiP.HMC02411}attP2	0.895462	0.132033	4	0.0660167
FBgn0015278	ENSG00000011405	34621	P{TRiP.HMS01296}attP2	0.896297	0.0474069	4	0.0237035
FBgn0036897	ENSG00000118518	40882	P{TRiP.HMS02130}attP2	0.900796	0.0375536	4	0.0187768
FBgn0031730	ENSG00000138769	27505	P{TRiP.JF02655}attP2	0.901057	0.108114	4	0.054057
FBgn0046874	ENSG00000157766	67283	P{TRiP.HMC06386}attP40	0.901966	0.10672	4	0.05336
FBgn0266557	ENSG00000177200	34908	P{TRiP.HMS01254}attP2	0.902334	0.177771	4	0.0888854
FBgn0034817	ENSG00000132600	36832	P{TRiP.GL01071}attP2	0.903222	0.0582451	4	0.0291225
FBgn0030641	ENSG00000139433	v46103	P{GD13509}v46103	0.914349	0.150566	4	0.075283
FBgn0030276	ENSG00000144635	66981	P{TRiP.HMS05447}attP40 (CyO)	0.914621	0.103274	4	0.051637
FBgn0264089	ENSG00000187122	v108853	P{KK100803}VIE-260B	0.915044	0.0783204	4	0.0391602
FBgn0010246	ENSG00000174527	41689	P{TRiP.HMS02253}attP2	0.91848	0.0131266	4	0.00656331
FBgn0031717	ENSG00000113552	65004	P{TRiP.HMC05878}attP40	0.918605	0.162791	4	0.0813953
FBgn0263968	ENSG00000157106	41945	P{TRiP.HMS02342}attP40	0.919167	0.0616667	4	0.0308333
FBgn0033323	ENSG00000089060	v22882	P{GD12650}v22882	0.919542	0.108627	4	0.0543135
FBgn0016672	ENSG00000151689	28028	P{TRiP.JF02862}attP2	0.920874	0.0620311	4	0.0310155
FBgn0037108	ENSG00000253710	v8447	P{GD2769}v8447	0.921322	0.141564	4	0.070782
FBgn0023508	ENSG00000204084	34722	P{TRiP.HMS01201}attP2/TM3, Sb1	0.92153	0.0135215	4	0.00676077
FBgn0020279	ENSG00000137073	61857	P{TRiP.HMJ23346}attP40	0.922002	0.0429334	4	0.0214667
FBgn0287183	ENSG00000116138	44578	P{TRiP.HMS02874}attP2	0.9225	0.0457347	4	0.0228674
FBgn0024958	ENSG00000136381	58117	P{TRiP.HMJ22054}attP40	0.924679	0.118936	4	0.0594679
FBgn0036222	ENSG00000073578	v42443	P{GD10643}v42443	0.925806	0.0346042	4	0.0173021
FBgn0011710	ENSG00000180096	27709	P{TRiP.JF02789}attP2	0.926075	0.0867326	4	0.0433663
FBgn0085224	ENSG00000206562	v34311	P{GD10720}v34311	0.926852	0.125065	4	0.0625326
FBgn0260855	ENSG00000265808	34893	P{TRiP.HMS01238}attP2	0.92697	0.100103	4	0.0500514
FBgn0034138	ENSG00000115268	56923	P{TRiP.HMS04362}attP40	0.927023	0.0619472	4	0.0309736
FBgn0014861	ENSG00000073111	35771	P{TRiP.HMS01520}attP2	0.927733	0.0260251	4	0.0130126
FBgn0034433	ENSG00000097033; ENSG00000148341	34935	P{TRiP.HMS01285}attP2	0.929228	0.046914	4	0.023457
FBgn0086442	ENSG00000197530	57833	P{TRiP.HMJ21843}attP40	0.929472	0.0886822	4	0.0443411
FBgn0053172	ENSG00000178252	v100006	P{KK102903}VIE-260B	0.932246	0.0309748	4	0.0154874
FBgn0067864	ENSG00000107186	35747	P{TRiP.HMS01489}attP2	0.933825	0.0485149	4	0.0242574
FBgn0051460	ENSG00000163463	62379	P{TRiP.HMJ23775}attP40/CyO	0.93414	0.0721813	4	0.0360906
FBgn0031061	ENSG00000182827	v47897	P{GD8269}v47897	0.935667	0.0429439	4	0.0214719
FBgn0029148	ENSG00000145912	42479	P{TRiP.GL01315}attP2/TM3, Sb1	0.936308	0.0110436	4	0.0055218
FBgn0028487	ENSG00000066557	v36120	P{GD14269}v36120	0.936758	0.0762443	4	0.0381221
FBgn0010830	ENSG00000165689	42859	P{TRiP.HMS02551}attP40 /CyO	0.936813	0.0972537	4	0.0486269
FBgn0032597	ENSG00000103274	v41660	P{GD9484}v41660	0.937229	0.0594089	4	0.0297045
FBgn0034691	ENSG00000159082	44420	P{TRiP.GLC01354}attP40	0.941852	0.0308143	4	0.0154071
FBgn0035028	ENSG00000131748	v4053	P{GD2212}v4053	0.941935	0.0570872	4	0.0285436
FBgn0039687	ENSG00000110583	v108124	P{KK101213}VIE-260B	0.942424	0.0960181	4	0.048009
FBgn0039920	ENSG00000183496	67933	P{TRiP.HMS05762}attP40	0.943633	0.0177402	4	0.00887012
FBgn0032518	ENSG00000114391	34569	P{TRiP.HMS01043}attP2	0.944371	0.0276792	4	0.0138396
FBgn0260486	ENSG00000130158	54817	P{TRiP.HMJ21536}attP40	0.944621	0.0268968	4	0.0134484
FBgn0029664	ENSG00000266967	v31353	P{GD7094}v31353	0.945175	0.078581	4	0.0392905
FBgn0050122	ENSG00000105323	55209	P{TRiP.HMC03927}attP40	0.94591	0.0109148	4	0.00545742
FBgn0033313	ENSG00000117114	34821	P{TRiP.HMS00136}attP2	0.949924	0.0142549	4	0.00712745
FBgn0004370	ENSG00000127329	39001	P{TRiP.HMS01917}attP2/TM3	0.9504	0.0133504	4	0.00667521
FBgn0031118	ENSG00000107863	32361	P{TRiP.HMS00352}attP2	0.95069	0.0430938	4	0.0215469
FBgn0028331	ENSG00000161381	33690	P{TRiP.HMS00558}attP2	0.957226	0.0346658	4	0.0173329
FBgn0039680	ENSG00000010292	37471	P{TRiP.GL00523}attP2	0.959325	0.0272888	4	0.0136444
FBgn0259923	ENSG00000180096	41859	P{TRiP.GL01287}attP2	0.959734	0.0211332	4	0.0105666
FBgn0262647	ENSG00000030066	32391	P{TRiP.HMS00385}attP2	0.960556	0.0158828	4	0.0079414
FBgn0027868	ENSG00000111581	v110759	P{KK108047}VIE-260B	0.96066	0.0305925	4	0.0152962
FBgn0037884	ENSG00000164144	v20401	P{GD9307}v20401	0.961111	0.0293972	4	0.0146986
FBgn0039741	ENSG00000141437	v28632	P{GD13199}v28632	0.963089	0.0544812	4	0.0272406
FBgn0004839	ENSG00000112655	55869	P{TRiP.HMC04139}attP2	0.963542	0.0598392	4	0.0299196
FBgn0030554	ENSG00000167264	v30994	P{GD6424}v30994/CyO	0.964583	0.0410369	4	0.0205185
FBgn0284252	ENSG00000165046	37502	P{TRiP.HMS01644}attP40	0.965635	0.0366557	4	0.0183278
FBgn0033159	ENSG00000177103	38945	P{TRiP.HMS01859}attP2	0.965645	0.0436145	4	0.0218073
FBgn0033741	ENSG00000111641	56998	P{TRiP.HMC04440}attP40	0.967241	0.0305171	4	0.0152585
FBgn0037723	ENSG00000116649	56011	P{TRiP.HMC04307}attP40	0.968163	0.00774583	4	0.00387291
FBgn0031216	ENSG00000130158	53946	P{TRiP.HMJ21308}attP40	0.968737	0.0232347	4	0.0116174
FBgn0052000	ENSG00000159363	44005	P{TRiP.HMS02719}attP40	0.968862	0.0456748	4	0.0228374
FBgn0039590	ENSG00000151458	v45095	P{GD6698}v45095	0.970908	0.0409923	4	0.0204961
FBgn0038042	ENSG00000163069	29551	P{TRiP.JF03228}attP2	0.971842	0.0326528	4	0.0163264
FBgn0027081	ENSG00000113407	34886	P{TRiP.HMS01231}attP2	0.972328	0.0171337	4	0.00856687
FBgn0030018	ENSG00000006432	32948	P{TRiP.HMS00742}attP2	0.975	0.05	4	0.025
FBgn0086347	ENSG00000174527	33971	P{TRiP.HMS00928}attP2	0.978261	0.0434783	4	0.0217391
FBgn0035207	ENSG00000148634	v37220	P{GD2240}v37220	0.978751	0.0286466	4	0.0143233
FBgn0027052	ENSG00000103266	34017	P{TRiP.HMS00986}attP2	0.978758	0.0267495	4	0.0133748
FBgn0034636	ENSG00000153885	57397	P{TRiP.HMC04701}attP40/CyO	0.979167	0.0416667	4	0.0208333
FBgn0086451	ENSG00000119285	v17000	P{GD7096}v17000	0.981481	0.037037	4	0.0185185
FBgn0261933	ENSG00000167088	55636	P{TRiP.HMC03783}attP40	0.986327	0.015972	4	0.00798602
FBgn0086532	ENSG00000090054	55685	P{TRiP.HMC03870}attP40	0.989362	0.0212766	4	0.0106383
FBgn0037026	ENSG00000007341	v16719	P{GD2761}v16719	0.991667	0.0166667	4	0.00833333
FBgn0086129	ENSG00000122257	43248	P{TRiP.GLC01436}attP2	1	0	4	0
FBgn0032224	ENSG00000179918	35580	P{TRiP.GL00161}attP2/TM3, Sb[1]	1	0	4	0
