## Supplementary Dataset 2 for "Pervasive relaxed selection on spermatogenesis genes coincident with the evolution of polygyny in gorillas"

### Sheet: Random Genes
Gene ID	Name	Reported Male Fertility Phenotype	Description	Additional Notes
FBgn0020621	Pkn	yes	male sterile (recessive)	-
FBgn0001139	gro	yes	male semi-sterile	-
FBgn0026433	Grip128	yes	male sterile	males with abnormal meiotic cell cycle, phenotype seen in spermatids and nebenkern
FBgn0028694	Rpn11	yes	male semi-sterile (dominant)	progressive phenotype
FBgn0015544	spag	yes	male sterile	phenotype manifested in spermatids
FBgn0036437	CG5048	yes	male semi-sterile and sterile	phenotype manifested in spermatozoa
FBgn0050259	CG30259	yes	male semi-sterile	-
FBgn0001083	fw	yes	male semi-fertile	phenotype manifested in the testis sheath
FBgn0041191	Rheb	yes	spermatocyte phenotype	-
FBgn0262975	cnc	yes	testicular phenotype (no additional information)	-
FBgn0034827	Klp59D	yes	spermatocyte and axoneme phenotypes	-
FBgn0035922	Pex7	yes	decreased fecundity	-
FBgn0039098	GILT3	yes	abnormal mating behaviour	-
FBgn0038839	Ktl	yes	abnormal courtship behavior	-
FBgn0001086	fzy	yes	abnormal meiosis	-
FBgn0038484	CG5246	no	-	-
FBgn0042131	CG18808	no	-	-
FBgn0003373	Sgs3	no	-	-
FBgn0033919	CG8547	no	-	-
FBgn0035983	CG4080	no	-	-
FBgn0035478	CG10853	no	-	-
FBgn0031195	CG17600	no	-	-
FBgn0036746	Crtc	no	-	-
FBgn0036333	MICAL-like	no	-	-
FBgn0036986	CG5282	no	-	-
FBgn0004430	LysS	no	-	-
FBgn0036332	Cul6	no	-	-
FBgn0259230	lectin-22C	no	-	-
FBgn0087005	rtp	no	-	-
FBgn0051612	CG31612	no	-	-
FBgn0034797	nahoda	no	-	-
FBgn0051992	gawky	no	-	-
FBgn0035647	CG10486	no	-	-
FBgn0034975	enok	no	-	-
FBgn0036621	roq	no	-	-
FBgn0263108	BtbVII	no	-	-
FBgn0034933	CG3735	no	-	-
FBgn0033500	Csgalnact	no	-	-
FBgn0031888	Pvf2	no	-	-
FBgn0039912	CG11260	no	-	-
FBgn0020389	Paps	no	-	-
FBgn0036577	CG13073	no	-	-
FBgn0037122	CG14570	no	-	-
FBgn0033086	CG9410	no	-	-
FBgn0038929	CG13408	no	-	-
FBgn0259110	mmd	no	-	-
FBgn0000557	Ef1alpha100E	no	-	-
FBgn0086712	Egm	no	-	-
FBgn0029091	CS-2	no	-	-
FBgn0037662	CG11997	no	-	-
FBgn0034908	CG5543	no	-	-
FBgn0030400	Pits	no	-	-
FBgn0023095	Caps	no	-	-
FBgn0003656	sws	no	-	-
FBgn0036627	Gagr	no	-	-
FBgn0034569	dgt3	no	-	-
FBgn0261545	CG42663	no	-	-
FBgn0051869	CG31869	no	-	-
FBgn0039112	SdhD	no	-	-
FBgn0036390	CG13738	no	-	-
FBgn0031197	CG17601	no	-	-
FBgn0029088	disp	no	-	-
FBgn0038133	Osi22	no	-	-
FBgn0029801	CG15771	no	-	-
FBgn0086785	Vps36	no	-	-
FBgn0039507	mrt	no	-	-
FBgn0263025	HSPBAP1	no	-	-
FBgn0023170	RpL39	no	-	-
FBgn0052016	4E-T	no	-	-
FBgn0260657	CG42540	no	-	-
FBgn0016054	phr6-4	no	-	-
FBgn0260748	CG5004	no	-	-
FBgn0031700	CG14022	no	-	-
FBgn0034414	CG15108	no	-	-
FBgn0033028	hrm	no	-	-
FBgn0033767	CG13148	no	-	-
FBgn0010383	Cyp18a1	no	-	-
FBgn0044047	Ilp6	no	-	-
FBgn0013749	Arf102F	no	-	-
FBgn0035914	CG6282	no	-	-
FBgn0030666	CG12708	no	-	-
FBgn0031966	CG14532	no	-	-
FBgn0000094	Anp	no	-	-
FBgn0031238	Dus1	no	-	-
FBgn0034381	List	no	-	-
FBgn0029919	CG14432	no	-	-
FBgn0020503	CLIP-190	no	-	-
FBgn0042135	Gdap2	no	-	-
FBgn0033121	Cyp6u1	no	-	-
FBgn0024947	NTPase	no	-	-
FBgn0040713	CG15392	no	-	-
FBgn0031977	baf	no	-	-
FBgn0266369	Mtp	no	-	-
FBgn0036428	Gbs-70E	no	-	-
FBgn0263112	Mitf	no	-	-
FBgn0039627	CG11837	no	-	-
FBgn0262728	Pal	no	-	-
FBgn0039041	CG13838	no	-	-
FBgn0020510	Abi	no	-	-
FBgn0035931	CG13312	no	-	-
FBgn0013981	His4r	no	-	-
FBgn0039118	CG10208	no	-	-
FBgn0039205	CG13623	no	-	-
FBgn0050158	CG30158	no	-	-
FBgn0031763	CG13996	no	-	-
FBgn0260858	Ykt6	no	-	-
FBgn0037228	CG1092	no	-	-
FBgn0038876	Idi	no	-	-
FBgn0035049	Mmp1	no	-	-
FBgn0266101	CG44838	no	-	-
FBgn0033274	CG14757	no	-	-
FBgn0052549	Nt5b	no	-	-
FBgn0035964	Dhpr	no	-	-
FBgn0042118	Cpr65Ax2	no	-	-
FBgn0033153	Gadd45	no	-	-
FBgn0031901	CG13785	no	-	-
FBgn0259926	CG42449	no	-	-
FBgn0035742	Acbp4	no	-	-
FBgn0039472	CG17192	no	-	-
FBgn0029821	CG4020	no	-	-
FBgn0032693	Cyp310a1	no	-	-
FBgn0028693	Rpn12	no	-	-
FBgn0261554	Arms	no	-	-
FBgn0035713	velo	no	-	-
FBgn0038326	Hibch	no	-	-
FBgn0041160	comm2	no	-	-
FBgn0027329	CCT6	no	-	-
FBgn0003375	Sgs5	no	-	-
FBgn0266100	CG44837	no	-	-
FBgn0028675	Sur	no	-	-
FBgn0030608	Lsd-2	no	-	-
FBgn0039896	yellow-h	no	-	-
FBgn0038829	CG17271	no	-	-
FBgn0031214	CG11374	no	-	-
FBgn0030574	sbm	no	-	-
FBgn0010355	Taf250	no	-	-
FBgn0037987	CG14739	no	-	-
FBgn0032654	CG15147	no	-	-
FBgn0050147	Hil	no	-	-
FBgn0050389	CG30389	no	-	-
FBgn0041713	yellow-c	no	-	-
FBgn0020909	Rtc1	no	-	-
FBgn0037281	CG1277	no	-	-
FBgn0039687	Naa40	no	-	-
FBgn0033387	CG8008	no	-	-
FBgn0010041	GstD5	no	-	-
FBgn0039449	CG6425	no	-	-
FBgn0004915	TfIIB	no	-	-
FBgn0267792	rgr	no	-	-
FBgn0038767	trem	no	-	-
FBgn0267689	CG14538	no	-	-
FBgn0035132	mthl10	no	-	-
FBgn0032934	CG8679	no	-	-
FBgn0265002	CG44153	no	-	-
FBgn0036183	CG6083	no	-	-
FBgn0042184	CG18189	no	-	-

### Sheet: Random Sperm Genes
Gene ID	Name	Reported Male Fertility Phenotype	Description	Additional Notes
FBgn0265512	mlt	yes	male sterile or semi-sterile	sperm individualization defects
FBgn0265585	CR44412	yes	male semi-sterile	phenotypes are manifested in post-meiotic cells
FBgn0266027	asRNA:TS15	yes	male semi-fertile	phenotypes are manifested in post-meiotic cells
FBgn0032248	Bug22	yes	male sterile	phenotypes are manifested form the spermatocyte stage onwards
FBgn0267592	CCY	yes	decreased fecundity	phenotypes are manifested in post-meiotic cells
FBgn0023081	gek	yes	male semi-sterile	phenotypes are manifested in the testis, spermatid cysts and sperm cells
FBgn0000038	nAChRβ1	yes	reports of sterile males	abnormal copulation and courtship behavior
FBgn0264346	CR43802	yes	male semi-fertile	phenotypes are manifested in post-meiotic cells
FBgn0039071	bb8	yes	male sterile (recessive)	phenotypes are manifested in post-meiotic cells
FBgn0028902	Tektin-A	yes	male semi-fertile	-
FBgn0000326	cricklet	yes	abnormal mating	-
FBgn0288966	Med	yes	phenotype in male germ line stem cells and in the accessory gland	-
FBgn0087021	Spc25	yes	spermatocyte defects	-
FBgn0266916	Cenp-C	yes	phenotype in the testis and in male germ line stem cells	-
FBgn0263979	Caf1-55	yes	spermatogenic phenotypes	-
FBgn0032451	spict	yes	male germ line stem cells and spermatogonia phenotypes	-
FBgn0045035	tefu	yes	male germ line stem cell phenotype	-
FBgn0004173	Mst84Db	yes	sperm axoneme assembly	-
FBgn0036250	Ir68b	no	-	-
FBgn0052712	CG32712	no	-	-
FBgn0265680	CR44487	no	-	-
FBgn0264358	CR43810	no	-	-
FBgn0036450	Tdrd3	no	-	-
FBgn0050350	CG30350	no	-	-
FBgn0015791	Rab14	no	-	-
FBgn0050385	CG30385	no	-	-
FBgn0029762	NAAT1	no	-	-
FBgn0029669	CG13021	no	-	-
FBgn0266676	CR45166	no	-	-
FBgn0039306	RIOK2	no	-	-
FBgn0032136	Apoltp	no	-	-
FBgn0036512	Ufsp2	no	-	-
FBgn0036875	CG9449	no	-	-
FBgn0053543	CG33543	no	-	-
FBgn0035558	CG11357	no	-	-
FBgn0023525	CG3191	no	-	-
FBgn0039804	CG15544	no	-	-
FBgn0266147	CR44853	no	-	-
FBgn0033705	CG13168	no	-	-
FBgn0051797	CG31797	no	-	-
FBgn0035657	αKap4	no	-	-
FBgn0034658	Grx1t	no	-	-
FBgn0053704	CG33704	no	-	-
FBgn0263647	CG43638	no	-	-
FBgn0266395	CR45035	no	-	-
FBgn0035776	CG8564	no	-	-
FBgn0053285	CG33285	no	-	-
FBgn0038124	CG14380	no	-	-
FBgn0050369	CG30369	no	-	-
FBgn0051627	CG31627	no	-	-
FBgn0025702	Srpk79D	no	-	-
FBgn0261582	CG42692	no	-	-
FBgn0034219	mthl4	no	-	-
FBgn0267707	CR46040	no	-	-
FBgn0045064	bwa	no	-	-
FBgn0263036	CG43331	no	-	-
FBgn0029895	CG14441	no	-	-
FBgn0004635	rho	no	-	-
FBgn0034104	CG15705	no	-	-
FBgn0025463	Bap60	no	-	-
FBgn0010041	GstD5	no	-	-
FBgn0034973	Mic10c	no	-	-
FBgn0265730	CR44537	no	-	-
FBgn0035235	CG7879	no	-	-
FBgn0038412	Zip89B	no	-	-
FBgn0266874	CR45335	no	-	-
FBgn0039081	Irk2	no	-	-
FBgn0054049	CG34049	no	-	-
FBgn0037975	CG3397	no	-	-
FBgn0278598	CR46268	no	-	-
FBgn0051522	CG31522	no	-	-
FBgn0085233	CG34204	no	-	-
FBgn0085461	CG34432	no	-	-
FBgn0052459	CG32459	no	-	-
FBgn0035167	Gr61a	no	-	-
FBgn0034479	CG8654	no	-	-
FBgn0010435	emp	no	-	-
FBgn0004167	kst	no	-	-
FBgn0266248	CR44943	no	-	-
FBgn0262004	CG42822	no	-	-
FBgn0267107	CR45547	no	-	-
FBgn0036207	CG10907	no	-	-
FBgn0259861	CR42430	no	-	-
FBgn0033996	CG11807	no	-	-
FBgn0032243	Klp31E	no	-	-
FBgn0029820	CG16721	no	-	-
FBgn0265546	CR44396	no	-	-
FBgn0039688	Kul	no	-	-
FBgn0038765	CG4424	no	-	-
FBgn0267625	CR45963	no	-	-
FBgn0032414	CG17211	no	-	-
FBgn0028531	CG15286	no	-	-
FBgn0036236	CG6931	no	-	-
FBgn0034186	CG8950	no	-	-
FBgn0034082	CG10734	no	-	-
FBgn0264722	CR43990	no	-	-
FBgn0038662	Mpc1	no	-	-
FBgn0267960	CR46240	no	-	-
FBgn0042711	Hex-t1	no	-	-
FBgn0039413	CG14556	no	-	-
FBgn0267158	CR45598	no	-	-
FBgn0034814	CG9890	no	-	-
FBgn0264980	CR44131	no	-	-
FBgn0037191	CG14448	no	-	-
FBgn0032450	CG5776	no	-	-
FBgn0262882	CG43237	no	-	-
FBgn0014189	Hel25E	no	-	-
FBgn0035315	CG8960	no	-	-
FBgn0084049	CR41440	no	-	-
FBgn0262149	CR42875	no	-	-
FBgn0035426	CG12078	no	-	-
FBgn0037981	Spt3	no	-	-
FBgn0011278	lbe	no	-	-
FBgn0031955	CG14535	no	-	-
FBgn0039876	CG2126	no	-	-
FBgn0052591	CG32591	no	-	-
FBgn0265828	CR44617	no	-	-
FBgn0036222	SdhAL	no	-	-
FBgn0264950	asRNA:CR44119	no	-	-
FBgn0046297	CR9284	no	-	-
FBgn0034783	CG9825	no	-	-
FBgn0033644	Tret1l	no	-	-
FBgn0038321	Nagk	no	-	-
FBgn0013279	Hsp70Bc	no	-	-
FBgn0034011	CG8160	no	-	-
FBgn0064237	Idgf5	no	-	-
FBgn0069938	Cnep1r1	no	-	-
FBgn0265099	CR44204	no	-	-
FBgn0031585	CG2955	no	-	-
FBgn0014179	gcm	no	-	-
FBgn0032090	CG9582	no	-	-
FBgn0262990	CR43298	no	-	-
FBgn0034363	CG5327	no	-	-
FBgn0037389	CR10991	no	-	-
FBgn0037365	CG2104	no	-	-
FBgn0034129	Parp16	no	-	-
FBgn0015569	α-Est10	no	-	-
FBgn0051028	Rsod	no	-	-
FBgn0266783	CR45248	no	-	-
FBgn0038188	Art9	no	-	-
FBgn0243514	eater	no	-	-
FBgn0032163	TbCMF46	no	-	-
FBgn0046793	CG32236	no	-	-
FBgn0266316	asRNA:CR44981	no	-	-
FBgn0035196	Bfc	no	-	-
FBgn0030357	Sclp	no	-	-
FBgn0034863	SkpF	no	-	-
FBgn0030524	CG10993	no	-	-
FBgn0051997	CG31997	no	-	-
FBgn0035952	CG5280	no	-	-
FBgn0034067	CG8399	no	-	-
FBgn0035711	CG8519	no	-	-
FBgn0034687	CG11475	no	-	-
FBgn0051075	CG31075	no	-	-
FBgn0287454	Pa1	no	-	-
FBgn0050357	CG30357	no	-	-
